# IFITM3 regulates virus-induced inflammatory cytokine production by titrating Nogo-B orchestration of TLR responses

**DOI:** 10.1101/2021.07.23.453513

**Authors:** M. Clement, J.L. Forbester, M. Marsden, P. Sabberwal, D. Wellington, S. Dimonte, S. Clare, K. Harcourt, Z. Yin, L. Nobre, R Antrobus, B. Jin, M. Chen, S. Makvandi-Nejad, J.A Lindborg, S.M. Strittmatter, M.P. Weekes, R.J. Stanton, T. Dong, I.R. Humphreys

## Abstract

Interferon induced transmembrane protein 3 (IFITM3) is an important viral restriction factor in viral pathogenesis that also exhibits poorly understood immune regulatory functions. Here, using human and mouse models, we demonstrate that IFITM3 regulates MyD88-dependent TLR-mediated cytokine production following dendritic cell exposure to cytomegalovirus (CMV), and this process limits viral pathogenesis *in vivo*. IFITM3 also restricted pro-inflammatory (IL-6) cytokine production in response to influenza. IFITM3 bound to and promoted ubiquitination and proteasomal degradation of the reticulon 4 isoform Nogo-B. We reveal that Nogo-B mediates TLR-dependent pro-inflammatory cytokine production and promotes viral pathogenesis *in vivo*, and this process involved alteration of TLR dynamics. The anti-inflammatory function of IFITM3 was intrinsically linked to its ability to regulate Nogo-B. Thus, we uncover Nogo-B as an unappreciated driver of viral pathogenesis and highlight a novel immune regulatory pathway where IFITM3 fine-tunes TLR responsiveness of myeloid cells to viral stimulation.
