## Supplemental RAW proteomics data for "IFITM3 regulates virus-induced inflammatory cytokine production by titrating Nogo-B orchestration of TLR responses"

### Sheet: Table S
Uniprot	Protein Name	Gene Name	Razor + unique peptides	Unique peptides	Sequence coverage [%]	Mol. weight [kDa]	Sequence length	wt/ifitm3-/- mock log2(M/H ratio)	wt/ifitm3-/- MCMV moi 1 log2(M/H ratio)	log10 (Intensity)	wt/ifitm3-/- mock significance A	wt/ifitm3-/- MCMV moi 1 significance A
G3X8R0	Receptor expression-enhancing protein	Reep5	4	4	15.9	21.447	189	6.3698	4.28478	7.37127	2.93671e-10	3.17624e-12
Q9D103	Interferon-induced transmembrane protein 1	Ifitm1	1	1	15.1	11.524	106	6.09917	4.94947	7.34015	1.73521e-09	1.40695e-15
Q9CQW9	Interferon-induced transmembrane protein 3	Ifitm3	5	4	48.2	14.954	137	5.8351	4.97193	9.4927	8.92433e-09	1.10002e-15
Q9ES97	Reticulon-3	Rtn3	2	2	2.1	103.88	964	5.57953	4.39936	7.35763	4.27334e-08	8.58251e-13
Q8BH78	Reticulon	Rtn4	5	5	21.3	38.403	356	4.99636	3.75752	7.8409	1.08808e-06	6.33675e-10
F6SMY7	E3 ubiquitin-protein ligase MYCBP2 (Fragment)	Mycbp2	1	1	0.3	509.35	4636	4.74244	6.59688	7.37155	4.14121e-06	1.01408e-25
Q99J93	Interferon-induced transmembrane protein 2	Ifitm2	2	2	29.2	15.743	144	4.64245	4.37171	7.36569	6.79535e-06	1.19402e-12
Q8R5J9	PRA1 family protein 3	Arl6ip5	3	3	14.4	21.557	188	4.10482	2.52384	6.71836	8.23349e-05	1.68478e-05
Q99LP6	GrpE protein homolog 1, mitochondrial	Grpel1	2	2	5.1	24.307	217	2.36997	0.342305	6.8784	0.032727	0.317311
A0A0B4J1G0	Low affinity immunoglobulin gamma Fc region receptor IV	Fcgr4	6	6	21.3	28.398	249	2.34894	2.08724	8.27346	0.0344655	0.000260698
A0A1D5RLY6	Microtubule-associated protein 1S	Map1s	4	4	5.6	91.025	864	2.25946	0.586276	6.87243	0.043297	0.16796
Q9CQR4	Acyl-coenzyme A thioesterase 13	Acot13	5	5	37.1	15.183	140	2.24619	0.283984	8.2205	0.0443871	0.363302
Q8R0W0	Epiplakin	Eppk1	1	1	2.6	723.3	6548	2.24605		6.87791	0.0443871
H3BJE0	Granulins (Fragment)	Grn	1	1	6.5	27.083	247	2.14637		6.34528	0.0566177
B7ZNJ1	Fibronectin	Fn1	19	19	11.6	239.72	2176	2.10513	-0.140517	8.44534	0.0622398	0.785063
P08905	Lysozyme C-2	Lyz2	6	2	32.4	16.689	148	2.06927	0.131329	8.44195	0.068316	0.495354
B7FAV1	Filamin, alpha (Fragment)	Flna	36	36	19.7	274.63	2583	2.06287	0.0458633	8.94475	0.069909	0.575066
A0A1L1SRS6	Ras-related protein Rab-6B	Rab6b	1	1	13.8	9.3244	80	2.05889	0.617809	7.22932	0.069909	0.154376
Q99N69	Leupaxin	Lpxn	5	5	12.2	43.478	386	2.01095	0.517565	8.03068	0.0783372	0.203115
P10107	Annexin A1	Anxa1	12	12	33.8	38.734	346	1.98302	0.706206	7.8759	0.0837793	0.118617
P20029	78 kDa glucose-regulated protein	Hspa5	23	23	40.3	72.421	655	1.92467	-0.134484	8.83123	0.0955807	0.77344
Q05816	Fatty acid-binding protein, epidermal	Fabp5	2	2	13.3	15.137	135	1.91088	-0.710525	6.61791	0.0976712	0.522599
Q08189	Protein-glutamine gamma-glutamyltransferase E	Tgm3	1	1	1.9	77.308	693	1.8696		7.30492	0.106401
A0A1B0GSR7	Keratin, type I cytoskeletal 10	Krt10	1	1	10.3	9.2657	97	1.86192	0.54433	6.99511	0.108677	0.192564
P52480	Pyruvate kinase PKM	Pkm	9	9	16.9	57.844	531	1.83172	-1.07608	7.84476	0.115738	0.2128
O70370	Cathepsin S	Ctss	2	2	7.9	38.474	340	1.81487	-0.436482	6.83864	0.120642	0.844046
P17182	Alpha-enolase	Eno1	9	9	25.6	47.14	434	1.78553	-1.11836	8.02563	0.125708	0.189697
P38647	Stress-70 protein, mitochondrial	Hspa9	28	28	42.4	73.46	679	1.77888	-0.112767	9.13078	0.128302	0.750347
Q8BVA0	Transmembrane glycoprotein NMB	Gpnmb	2	2	4.8	58.25	526	1.76891	-0.0418037	7.29563	0.130937	0.671389
P21981	Protein-glutamine gamma-glutamyltransferase 2	Tgm2	8	8	13	77.06	686	1.75472	-0.248656	8.09089	0.136334	0.915534
E9PWE9	Tyrosine-protein kinase	Syk	1	1	3.9	66.066	583	1.66901		6.5027	0.15965
P50543	Protein S100-A11	S100a11	2	2	26.5	11.083	98	1.66846	1.92851	7.4387	0.15965	0.000651798
Q9DBJ1	Phosphoglycerate mutase 1	Pgam1	3	3	13.8	28.832	254	1.62509	-1.25997	6.87556	0.172384	0.123321
P63017	Heat shock cognate 71 kDa protein	Hspa8	31	28	43.2	70.87	646	1.52799	-0.224287	9.07324	0.207519	0.879569
Q9Z1B5	Mitotic spindle assembly checkpoint protein MAD2A	Mad2l1	1	1	4.9	23.598	205	1.4769	1.23047	6.66064	0.226919	0.01885
Q8VEM8	Phosphate carrier protein, mitochondrial	Slc25a3	2	2	6.2	39.632	357	1.41958	-0.273934	7.58077	0.251864	0.939612
Q7TQE2	Zyx protein	Zyx	6	6	11.4	57.026	533	1.4145	-0.768502	8.41347	0.256201	0.460694
P26041	Moesin	Msn	6	6	9.9	67.766	577	1.396	-1.38907	7.44525	0.260589	0.0794137
Q3U4F0	Sideroflexin-3	Sfxn3	3	3	11.7	30.951	281	1.38022	-0.366476	6.99525	0.269521	0.934673
P56480	ATP synthase subunit beta, mitochondrial	Atp5b	7	7	17.8	56.3	529	1.36405	-0.31034	7.94136	0.27866	0.987911
Q62186	Translocon-associated protein subunit delta	Ssr4	2	2	17.4	18.936	172	1.36105	0.138696	6.65087	0.27866	0.485822
Q3UV17	Keratin, type II cytoskeletal 2 oral	Krt76	2	2	11.3	62.844	594	1.35413	2.20463	9.47382	0.283308	0.000134439
Q9CR62	Mitochondrial 2-oxoglutarate/malate carrier protein	Slc25a11	3	3	15.9	34.155	314	1.34674	0.333098	6.96309	0.283308	0.324699
P40142	Transketolase	Tkt	4	4	7.9	67.63	623	1.32641	-0.899949	7.28477	0.292761	0.341696
D3Z6F5	ATP synthase subunit alpha	Atp5a1	9	9	18.5	54.594	503	1.28377	-0.283566	7.97781	0.317311	0.951673
Q61093	Cytochrome b-245 heavy chain	Cybb	1	1	1.9	65.304	570	1.2829	0.35777	7.04056	0.317311	0.302868
Q9Z0G0	PDZ domain-containing protein GIPC1	Gipc1	4	4	13.2	36.129	333	1.27687	0.906359	7.28369	0.317311	0.0623728
P51881	ADP/ATP translocase 2	Slc25a5	11	6	36.9	32.931	298	1.27687	0.703971	8.35126	0.317311	0.122236
P26151	High affinity immunoglobulin gamma Fc receptor I	Fcgr1	2	2	5.4	44.887	404	1.27191	0.299028	6.74289	0.322378	0.347529
P17751	Triosephosphate isomerase	Tpi1	8	8	29.8	32.191	299	1.2558	-1.19043	7.57522	0.327498	0.153802
Q99LB4	Capping protein (Actin filament), gelsolin-like	Capg	5	5	18.9	38.768	349	1.23923	-1.66034	7.92785	0.337895	0.0280404
E9QKV6	Unconventional myosin-IXb	Myo9b	1	1	0.8	222.44	1961	1.23698		6.21735	0.337895
P07356	Annexin A2	Anxa2	15	15	40.7	38.676	339	1.22732	-0.667483	8.43143	0.343172	0.566123
A0A0A6YXG9	Uridine-cytidine kinase 2 (Fragment)	Uck2	1	1	4.1	22.219	194	1.22243	1.06815	6.92477	0.348501	0.0351991
P48678	Prelamin-A/C	Lmna	11	11	18.2	74.237	665	1.2118	0.253653	7.82778	0.353883	0.387788
A0A140T8P2	Immunoglobulin kappa variable 6-20 (Fragment)	Igkv6-20	2	2	13.9	12.64	115	1.19489		7.71128	0.364804
P17742	Peptidyl-prolyl cis-trans isomerase A	Ppia	3	3	23.2	17.971	164	1.16709	-1.46158	7.09089	0.375932	0.0616433
P61750	ADP-ribosylation factor 4	Arf4	1	1	23.3	20.396	180	1.15544	-0.107152	7.24027	0.381574	0.750347
Q9WTX8	Mitotic spindle assembly checkpoint protein MAD1	Mad1l1	14	14	22.7	83.54	717	1.11541	1.09585	8.02189	0.404657	0.0314356
Q9R059	Four and a half LIM domains protein 3	Fhl3	5	5	18.7	31.794	289	1.10504	0.0403189	7.99374	0.410555	0.585441
Q5SX49	Profilin	Pfn1	5	5	54.5	11.82	112	1.09628	-0.996099	7.46443	0.416505	0.264956
Q68FD5	Clathrin heavy chain 1	Cltc	21	21	14.6	191.55	1675	1.09342	0.633524	8.41754	0.422505	0.150039
Q9EQK5	Major vault protein	Mvp	2	2	2.7	95.923	861	1.08721		6.65662	0.422505
B1AVZ0	Uracil phosphoribosyltransferase homolog	Uprt	1	1	3.5	34.278	310	1.07519	1.33953	6.80443	0.428555	0.0118981
Q8C605	ATP-dependent 6-phosphofructokinase	Pfkp	5	4	7	85.546	784	1.0733	-0.044604	7.42822	0.434655	0.671389
O09061	Proteasome subunit beta type-1	Psmb1	2	2	10	26.372	240	1.07297	-0.517024	6.75073	0.434655	0.743011
Q9Z2T6	Keratin, type II cuticular Hb5	Krt85	1	1	19.5	55.759	507	1.05077		7.51918	0.447006
P05064	Fructose-bisphosphate aldolase A	Aldoa	5	5	19.2	39.355	364	1.04109	-1.10051	7.59181	0.453255	0.201007
Q9D3P8	Plasminogen receptor (KT)	Plgrkt	1	1	6.8	17.261	147	1.03555		6.25044	0.453255
P08113	Endoplasmin	Hsp90b1	5	5	5.7	92.475	802	1.03074	-1.38615	7.32695	0.459553	0.0794137
Q8BH59	Calcium-binding mitochondrial carrier protein Aralar1	Slc25a12	2	2	4.1	74.569	677	1.0168	-0.203765	6.64275	0.4659	0.855725
Q9QXX4	Calcium-binding mitochondrial carrier protein Aralar2	Slc25a13	1	1	1.9	74.466	676	1.01138		6.09398	0.472295
S4R293	Neutrophil cytosol factor 1	Ncf1	2	2	4.5	43.088	377	1.0088	0.00296056	7.13742	0.472295	0.627784
Q01853	Transitional endoplasmic reticulum ATPase	Vcp	4	4	7.6	89.321	806	0.996743	-1.13284	7.29144	0.478738	0.184221
Q02257	Junction plakoglobin	Jup	30	30	40	81.8	745	0.989106	0.265258	9.20282	0.485229	0.371354
P14069	Protein S100-A6	S100a6	2	2	16.9	10.051	89	0.98756	-0.600079	7.10363	0.485229	0.646222
A0A0A6YW67	MCG23377, isoform CRA_b	Gm8797	6	6	74	8.7279	77	0.977753	-0.0965317	8.35997	0.491768	0.738883
P97449	Aminopeptidase N	Anpep	11	11	12.4	109.65	966	0.93868	0.50664	7.98005	0.518387	0.208545
E9Q557	Desmoplakin	Dsp	60	60	19.2	332.91	2883	0.937906	0.783787	9.20591	0.518387	0.0955807
B1AXW5	Peroxiredoxin-1 (Fragment)	Prdx1	7	7	35.5	18.87	169	0.928924	-0.893906	8.15667	0.525157	0.350084
Q5SW88	RAB1A, member RAS oncogene family	Rab1a	1	1	16.8	22.372	202	0.915555	0.419893	6.54578	0.531971	0.262198
P68369	Tubulin alpha-1A chain	Tuba1a	14	7	34.4	50.135	451	0.869939	-0.136716	8.81854	0.566701	0.785063
A0A0N4SVB8	ADP-ribosylation factor-like protein 8B	Arl8b	1	1	6.5	15.985	138	0.859038	-1.87133	7.21772	0.573775	0.0110541
A0A087WRI1	Signal transducer and activator of transcription 1 (Fragment)	Stat1	1	1	9.2	15.068	131	0.852407	0.127085	6.5471	0.580891	0.495354
Q3U7R1	Extended synaptotagmin-1	Esyt1	3	3	4.6	121.55	1092	0.849362	0.303579	6.92144	0.580891	0.347529
A0A087WPH0	Neutrophil cytosol factor 2 (Fragment)	Ncf2	1	1	9.6	13.513	114	0.849362		6.69929	0.580891
Q542I8	Integrin beta	Itgb2	2	2	3.1	84.893	770	0.846817	-0.961179	6.90383	0.580891	0.294095
B1AZS9	Peroxiredoxin-4 (Fragment)	Prdx4	2	2	7.9	26.391	229	0.845832	-0.718351	7.804	0.580891	0.511993
P55258	Ras-related protein Rab-8A	Rab8a	1	1	5.8	23.668	207	0.841249		6.1358	0.588048
O70456	14-3-3 protein sigma	Sfn	5	5	27	27.706	248	0.827871	-0.993276	7.47868	0.595246	0.272047
P14733	Lamin-B1	Lmnb1	3	3	5.4	66.785	588	0.819368	0.0181035	6.98055	0.602483	0.606447
P63101	14-3-3 protein zeta/delta	Ywhaz	8	6	33.5	27.771	245	0.808538	-0.865919	7.66735	0.60976	0.367248
Q9EST1	Gasdermin-A	Gsdma	2	2	3.8	49.592	446	0.778333		7.188	0.63182
P84084	ADP-ribosylation factor 5	Arf5	5	2	33.3	20.529	180	0.769305	0.0484271	7.30647	0.639248	0.575066
P61028	Ras-related protein Rab-8B	Rab8b	1	1	5.8	23.603	207	0.749742	0.464305	6.67658	0.654213	0.237278
P10126	Elongation factor 1-alpha 1	Eef1a1	11	11	24.9	50.113	462	0.739493	-0.374511	8.5103	0.661749	0.934673
Q05144	Ras-related C3 botulinum toxin substrate 2	Rac2	4	2	20.8	21.441	192	0.735812	0.434344	7.54203	0.661749	0.255804
Q61495	Desmoglein-1-alpha	Dsg1a	6	6	4.5	114.6	1057	0.735187	-0.139862	8.34147	0.661749	0.785063
P62908	40S ribosomal protein S3	Rps3	7	7	38.3	26.674	243	0.733531	-0.139339	7.8424	0.669319	0.785063
P58252	Elongation factor 2	Eef2	4	4	5.1	95.313	858	0.72423	-0.933799	7.37522	0.676922	0.317311
Q1MX41	Protein kinase C	Prkcd	1	1	2.2	62.821	545	0.722039	-0.181548	6.83312	0.676922	0.832012
P68372	Tubulin beta-4B chain	Tubb4b	4	3	29.2	49.83	445	0.721135	-0.249749	7.74417	0.676922	0.915534
P84078	ADP-ribosylation factor 1	Arf1	1	1	30.9	20.697	181	0.719733		6.5005	0.676922
P61982	14-3-3 protein gamma	Ywhag	1	1	17.4	28.302	247	0.709057	-0.840524	6.59778	0.684559	0.393959
S4R1W1	Glyceraldehyde-3-phosphate dehydrogenase	Gm3839	14	14	41.1	35.812	333	0.648055	-0.484293	8.80094	0.731034	0.793094
F6WHQ7	Glutathione S-transferase Mu 1 (Fragment)	Gstm1	3	3	15.5	22.587	194	0.631958	-1.34738	6.86336	0.746758	0.0913106
A0A0R4J150	Oxysterol-binding protein	Osbpl8	1	1	1.3	96.98	847	0.627783	-0.42417	6.48101	0.746758	0.869783
Q8C253	Galectin	Lgals3	4	4	20.1	27.414	264	0.623687	-1.84346	7.6522	0.754661	0.0127096
P46460	Vesicle-fusing ATPase	Nsf	1	1	1.7	82.613	744	0.621577		6.39442	0.754661
P43277	Histone H1.3	Hist1h1d	2	2	10.9	22.099	221	0.612637		7.24356	0.762589
Q9JKF1	Ras GTPase-activating-like protein IQGAP1	Iqgap1	14	14	9.5	188.74	1657	0.594923	-0.409581	7.93667	0.778519	0.882705
Q8JZN1	Macrophage galactose N-acetyl-galactosamine-specific lectin 2	Mgl2	4	4	16.6	38.067	332	0.594879	0.856894	7.23454	0.778519	0.0737955
P99024	Tubulin beta-5 chain	Tubb5	14	4	33.3	49.67	444	0.588856	-0.433387	8.64773	0.778519	0.856895
Q9CYL5	Golgi-associated plant pathogenesis-related protein 1	Glipr2	3	3	22.1	17.09	154	0.574347	0.453696	7.14295	0.794542	0.243345
Q9D1G1	Ras-related protein Rab-1B	Rab1b	4	2	22.4	22.187	201	0.561537	0.0951884	7.16167	0.802587	0.524539
Q9CQV8	14-3-3 protein beta/alpha	Ywhab	4	3	28	28.086	246	0.559175	-0.979733	6.6614	0.802587	0.279267
P51150	Ras-related protein Rab-7a	Rab7a	7	7	36.2	23.489	207	0.550444	-0.0144981	7.75532	0.810653	0.638572
P98086	Complement C1q subcomponent subunit A	C1qa	4	4	20	25.974	245	0.550212	-0.0265876	7.99337	0.810653	0.660376
O70435	Proteasome subunit alpha type-3	Psma3	3	3	17.6	28.405	255	0.526494		7.04379	0.826845
Q8BPU7	Engulfment and cell motility protein 1	Elmo1	2	2	3	83.935	727	0.515996		6.41694	0.834969
Q8VDU4	Proto-oncogene vav	Vav1	1	1	1.1	93.868	806	0.512822		6.23134	0.84311
P11499	Heat shock protein HSP 90-beta	Hsp90ab1	11	8	17	83.28	724	0.505677	-0.51339	7.96843	0.84311	0.755439
A0A0G2JEP8	Rho-related GTP-binding protein RhoC (Fragment)	Rhoc	1	1	14.4	13.261	118	0.486489	-0.0220482	6.55078	0.859443	0.649436
P62259	14-3-3 protein epsilon	Ywhae	2	2	16.1	29.174	255	0.485822	-0.260507	6.74719	0.859443	0.927565
A0A0A6YX02	Ragulator complex protein LAMTOR1	Lamtor1	1	1	9.2	15.738	142	0.485701		6.35149	0.859443
P18760	Cofilin-1	Cfl1	7	7	44	18.559	166	0.473891	-1.15471	8.00779	0.875836	0.173623
Q9WV32	Actin-related protein 2/3 complex subunit 1B	Arpc1b	5	5	13.7	41.063	372	0.455792	-0.496207	7.90604	0.884053	0.767931
Q8JZU2	Tricarboxylate transport protein, mitochondrial	Slc25a1	3	3	10	33.931	311	0.443419	-0.201634	7.12772	0.900524	0.855725
O88569	Heterogeneous nuclear ribonucleoproteins A2/B1	Hnrnpa2b1	3	3	8.2	37.402	353	0.432825	-0.227618	6.86965	0.908775	0.891534
Q9R112	Sulfide:quinone oxidoreductase, mitochondrial	Sqor	5	5	16	50.282	450	0.425928	-0.233888	7.57972	0.908775	0.891534
O35737	Heterogeneous nuclear ribonucleoprotein H	Hnrnph1	2	1	7.6	49.199	449	0.418523		6.43704	0.917037
P68368	Tubulin alpha-4A chain	Tuba4a	1	1	20.5	49.924	448	0.403103		6.40021	0.933586
P08752	Guanine nucleotide-binding protein G(i) subunit alpha-2	Gnai2	4	4	15.2	40.489	355	0.397429	0.423604	8.11869	0.933586	0.262198
P13020	Gelsolin	Gsn	9	3	10.8	85.941	780	0.386261	-0.00230647	8.06982	0.941872	0.627784
P16460	Argininosuccinate synthase	Ass1	1	1	2.7	46.584	412	0.384433		6.3678	0.950165
P20152	Vimentin	Vim	18	17	44.4	53.687	466	0.383849	-0.335255	8.39478	0.950165	0.973845
D3Z789	Sorting nexin-3	Snx3	1	1	6.9	14.766	130	0.380916	-1.84599	6.48057	0.950165	0.0121349
Q00PI9	Heterogeneous nuclear ribonucleoprotein U-like protein 2	Hnrnpul2	1	1	1.9	84.939	745	0.37258		6.43527	0.958462
B0R1E3	Histidine triad nucleotide-binding protein 1	Hint1	2	2	28.6	13.438	119	0.371609	-0.89344	7.17409	0.958462	0.350084
Q02105	Complement C1q subcomponent subunit C	C1qc	5	5	25.2	25.991	246	0.368998	-0.0291348	8.25377	0.958462	0.660376
Q02053	Ubiquitin-like modifier-activating enzyme 1	Uba1	3	3	4.8	117.81	1058	0.356606	-0.626953	6.72139	0.966764	0.611315
Q9D2R0	Acetoacetyl-CoA synthetase	Aacs	1	1	1.5	75.199	672	0.353506		6.27508	0.97507
P60843	Eukaryotic initiation factor 4A-I	Eif4a1	5	4	15.3	46.153	406	0.339363	-0.464773	7.82147	0.983379	0.818474
Q9Z1Q5	Chloride intracellular channel protein 1	Clic1	4	4	27.4	27.013	241	0.332898	-0.851679	7.28533	0.991689	0.384928
Q91V41	Ras-related protein Rab-14	Rab14	2	2	7.9	23.897	215	0.329468	0.149809	6.57823	0.991689	0.47639
Q9CQI6	Coactosin-like protein	Cotl1	3	3	19	15.944	142	0.316456	-1.02906	7.26626	1	0.244451
A2A6U3	Septin-9	Sept9	3	3	5.5	63.772	565	0.306252	-0.495593	6.98824	0.98907	0.767931
P84096	Rho-related GTP-binding protein RhoG	Rhog	2	2	19.9	21.308	191	0.305236		6.40841	0.98907
Q91VI7	Ribonuclease inhibitor	Rnh1	3	3	8.1	49.816	456	0.299116	-0.821955	7.19321	0.978143	0.412403
P62814	V-type proton ATPase subunit B, brain isoform	Atp6v1b2	6	6	12.7	56.55	511	0.260117	0.0568963	7.38703	0.934494	0.564779
Q9CVB6	Actin-related protein 2/3 complex subunit 2	Arpc2	8	8	28.3	34.357	300	0.259737	-0.0277203	8.12143	0.934494	0.660376
Q99JY9	Actin-related protein 3	Actr3	14	14	31.6	47.357	418	0.249291	-0.0681893	8.5034	0.923608	0.704845
Q9CZY3	Ubiquitin-conjugating enzyme E2 variant 1	Ube2v1	1	1	8.2	16.355	147	0.248982	-1.04705	6.30501	0.923608	0.231415
Q8CB58	MCG13402, isoform CRA_d	Ptbp1	2	1	6.7	52.63	489	0.232532	0.420723	6.87698	0.901879	0.262198
A0A0G2JED9	Ras-related protein Rap-1A (Fragment)	Rap1a	1	1	10.1	12.37	109	0.230618	0.0228593	6.60092	0.901879	0.606447
O70200	Allograft inflammatory factor 1	Aif1	1	1	11.6	16.91	147	0.212835		6.01778	0.880224
P63276	40S ribosomal protein S17	Rps17	2	2	32.6	15.524	135	0.206029		6.45974	0.880224
P31725	Protein S100-A9	S100a9	4	4	32.7	13.049	113	0.204266	-1.49626	7.9065	0.869429	0.0530607
Q8BJS4	SUN domain-containing protein 2	Sun2	2	2	3	81.604	731	0.203352	0.0234604	6.47564	0.869429	0.606447
A0A0U1RNQ6	Elongation factor Tu, mitochondrial (Fragment)	Tufm	2	2	28	12.929	118	0.203103	-0.53077	7.01402	0.869429	0.730649
Q62167	ATP-dependent RNA helicase DDX3X	Ddx3x	6	5	10.4	73.101	662	0.201427	-0.757621	7.17243	0.869429	0.470718
P84104	Serine/arginine-rich splicing factor 3	Srsf3	1	1	5.5	19.329	164	0.198328	-0.477988	6.79622	0.869429	0.793094
Q8VEK3	Heterogeneous nuclear ribonucleoprotein U	Hnrnpu	6	6	9.5	87.917	800	0.161153	-0.428035	7.4778	0.826511	0.856895
Q8K1K2	26S proteasome regulatory subunit 8	Psmc5	1	1	3.7	38.751	348	0.156482	-0.654436	6.46552	0.826511	0.588519
P99027	60S acidic ribosomal protein P2	Rplp2	1	1	10.4	11.651	115	0.154024		6.32081	0.815857
Q8BFZ3	Beta-actin-like protein 2	Actbl2	1	1	30.1	42.004	376	0.151763	0.130255	8.47714	0.815857	0.495354
P63260	Actin, cytoplasmic 2	Actg1	2	2	72	41.792	375	0.150609	-0.0197731	7.69059	0.815857	0.649436
Q9JM76	Actin-related protein 2/3 complex subunit 3	Arpc3	4	4	24.7	20.524	178	0.148705	0.264426	8.25508	0.815857	0.379516
Q60692	Proteasome subunit beta type-6	Psmb6	1	1	4.2	25.378	238	0.147298	-0.956428	6.64927	0.815857	0.294095
P61161	Actin-related protein 2	Actr2	10	10	24.4	44.76	394	0.141892	-0.0357647	8.443	0.805237	0.671389
Q3TJ56	Staphylococcal nuclease domain-containing protein 1	Snd1	3	3	6.7	67.692	608	0.118476	-0.634314	6.84485	0.784106	0.611315
Q8CGP2	Histone H2B type 1-P	Hist1h2bp	11	11	59.5	13.992	126	0.111274	-0.00518438	8.90897	0.773598	0.638572
H3BKM0	AP complex subunit beta	Ap2b1	1	1	1.1	101.36	913	0.10611	-0.190931	6.52892	0.773598	0.843851
P59999	Actin-related protein 2/3 complex subunit 4	Arpc4	12	12	37.5	19.667	168	0.0954196	0.308913	8.69511	0.763132	0.339808
H3BLP7	Heterogeneous nuclear ribonucleoprotein K (Fragment)	Hnrnpk	2	2	9.5	23.254	210	0.0828815	-1.12009	6.27768	0.742332	0.189697
D3YZ62	Unconventional myosin-Va	Myo5a	18	18	11.9	212.33	1828	0.0783809	0.246139	8.23431	0.742332	0.387788
P10639	Thioredoxin	Txn	1	1	8.6	11.675	105	0.0771628	-0.796016	7.0807	0.742332	0.431349
P60867	40S ribosomal protein S20	Rps20	2	2	19.3	13.373	119	0.0728165	-0.507516	7.32944	0.732	0.755439
Q8BMS1	Trifunctional enzyme subunit alpha, mitochondrial	Hadha	6	6	8.3	82.669	763	0.0703908	-0.792439	7.28574	0.732	0.441008
P14106	Complement C1q subcomponent subunit B	C1qb	4	4	13.8	26.717	253	0.051743	-0.0784732	8.32373	0.711485	0.71613
P62320	Small nuclear ribonucleoprotein Sm D3	Snrpd3	1	1	7.1	13.916	126	0.0465634		6.06435	0.711485
Q9D898	Actin-related protein 2/3 complex subunit 5-like protein	Arpc5l	1	1	7.8	16.98	153	0.0432891		6.40826	0.701303
A0A0N4SV66	Histone H2A	H2afj	5	5	36.5	13.66	126	0.033038	0	8.5645	0.691176	0.627784
Q5SUA5	Unconventional myosin-Ig	Myo1g	37	37	42	117.23	1024	0.0211601	0.0582927	9.06292	0.681103	0.564779
Q64444	Carbonic anhydrase 4	Ca4	2	2	6.6	34.351	305	0.0168769	0.260169	7.57701	0.681103	0.379516
A0A0G2JEU1	Aldehyde dehydrogenase, mitochondrial	Aldh2	8	8	20	51.349	471	0.0126209	-0.243303	7.60753	0.671086	0.903523
E9QA74	Unconventional myosin-XVIIIa	Myo18a	13	13	9.1	186.53	1642	-0.00820001	-0.199876	7.7014	0.65123	0.855725
P68134	Actin, alpha skeletal muscle	Acta1	1	1	39	42.051	377	-0.0107798	0.0189072	7.84593	0.65123	0.606447
F6SVV1	40S ribosomal protein S7	Gm9493	6	6	31.8	21.882	192	-0.0133551	-0.360982	7.39721	0.65123	0.947717
Q61656	Probable ATP-dependent RNA helicase DDX5	Ddx5	2	2	4.7	69.289	614	-0.0224743		6.35539	0.641392
Q8CG29	Myosin IF	Myo1f	39	35	31.5	125.21	1098	-0.0333701	-0.054779	9.08568	0.631617	0.682473
P20293	Brachyury protein	T	1	1	2.3	47.44	436	-0.038998	0.265275	7.91346	0.621906	0.371354
P97351	40S ribosomal protein S3a	Rps3a	8	8	33	29.885	264	-0.0405418	-0.753091	7.69746	0.621906	0.480861
Q99LC5	Electron transfer flavoprotein subunit alpha, mitochondrial	Etfa	2	2	9.3	35.009	333	-0.0564448	-0.995448	6.68185	0.602682	0.264956
P51863	V-type proton ATPase subunit d 1	Atp6v0d1	5	5	14.8	40.301	351	-0.0568609	0.428469	7.3073	0.602682	0.255804
I7HLV2	60S ribosomal protein L10 (Fragment)	Rpl10	2	2	12.4	23.072	201	-0.0593553	-0.379954	7.09058	0.602682	0.921646
Q61233	Plastin-2	Lcp1	13	13	23.9	70.148	627	-0.0701145	-1.43146	8.02518	0.593171	0.068809
P47911	60S ribosomal protein L6	Rpl6	6	6	17.9	33.509	296	-0.0780633	-0.220949	8.03032	0.58373	0.879569
Q9D8B3	Charged multivesicular body protein 4b	Chmp4b	2	2	12.1	24.936	224	-0.0791562	-0.8279	6.56597	0.58373	0.403118
Q9CPW4	Actin-related protein 2/3 complex subunit 5	Arpc5	7	7	45	16.288	151	-0.0821576	0.238442	8.01953	0.58373	0.396168
F8WI35	Histone H3	H3f3a	6	6	26.7	15.199	135	-0.091666	0.0474577	8.70855	0.574359	0.575066
A0A0J9YTY0	Septin-11	Sept11	1	1	3.1	48.978	425	-0.0959919	-0.864255	6.75357	0.56506	0.376024
P21956	Lactadherin	Mfge8	3	3	7.1	51.24	463	-0.0961269	0.587078	6.86395	0.56506	0.16796
P62806	Histone H4	Hist1h4a	11	11	68	11.367	103	-0.09815	-0.0539454	8.66557	0.56506	0.682473
P14869	60S acidic ribosomal protein P0	Rplp0	4	4	14.5	34.216	317	-0.102994	-0.765704	7.49525	0.56506	0.460694
P19253	60S ribosomal protein L13a	Rpl13a	4	4	17.7	23.464	203	-0.114634	-0.422664	7.87147	0.555834	0.869783
Q8VDD5	Myosin-9	Myh9	165	155	58.6	226.37	1960	-0.122076	0.0384656	10.1824	0.546682	0.585441
P60710	Actin, cytoplasmic 1	Actb	42	2	72	41.736	375	-0.123931	-0.0272956	11.1343	0.546682	0.660376
Q8BP67	60S ribosomal protein L24	Rpl24	4	4	19.7	17.779	157	-0.125254	-0.348912	7.32713	0.537605	0.960776
B8JK33	Heterogeneous nuclear ribonucleoprotein M	Hnrnpm	9	9	19.1	68.161	640	-0.135404	-0.543793	7.49326	0.528605	0.718357
Q9JIK5	Nucleolar RNA helicase 2	Ddx21	1	1	1.3	93.55	851	-0.136979		6.09086	0.528605
K3W4R2	Myosin-14	Myh14	4	4	5.3	228.56	2000	-0.143524	0.0120971	8.92068	0.528605	0.617075
E9Q3T0	Predicted pseudogene 10073	Gm10073	1	1	14	11.433	114	-0.145482		6.63352	0.519682
P62830	60S ribosomal protein L23	Rpl23	4	4	25.7	14.865	140	-0.16221	-0.260267	7.60618	0.510837	0.927565
P35979	60S ribosomal protein L12	Rpl12	2	2	18.8	17.804	165	-0.164143	-0.222928	7.48517	0.510837	0.879569
P27659	60S ribosomal protein L3	Rpl3	6	6	15.1	46.109	403	-0.1644	-0.0430645	7.8773	0.510837	0.671389
Q9CR57	60S ribosomal protein L14	Rpl14	3	3	17.1	23.564	217	-0.166715	-0.146655	7.73022	0.502072	0.796734
Q9WTI7	Unconventional myosin-Ic	Myo1c	40	40	32.5	121.94	1063	-0.171463	-0.00489684	9.01858	0.502072	0.627784
A0A1L1SQA8	40S ribosomal protein S25	Rps25	4	4	43	10.309	93	-0.193204	-0.371057	7.65721	0.484783	0.934673
A2AMW0	Capping protein (Actin filament) muscle Z-line, beta, isoform CRA_a	Capzb	12	12	35.8	29.295	260	-0.204391	-0.117296	8.45567	0.476261	0.761867
Q9D8E6	60S ribosomal protein L4	Rpl4	5	5	13.1	47.153	419	-0.209141	-0.78902	7.44137	0.467822	0.441008
P25444	40S ribosomal protein S2	Rps2	6	6	20.5	31.231	293	-0.220701	-0.293724	7.7673	0.459466	0.963745
Q9CQM8	60S ribosomal protein L21	Rpl21	3	3	27.5	18.579	160	-0.224411		7.16773	0.459466
D3YXU1	Trifunctional enzyme subunit beta, mitochondrial (Fragment)	Hadhb	1	1	5.2	18.966	173	-0.247198		6.30989	0.434907
P47754	F-actin-capping protein subunit alpha-2	Capza2	10	7	45.1	32.967	286	-0.250719	-0.0738202	8.53224	0.434907	0.704845
E9PYL9	Predicted gene 10036	Gm10036	5	5	25.3	20.266	178	-0.281075	-0.254715	7.89891	0.411124	0.915534
P62242	40S ribosomal protein S8	Rps8	9	9	39.4	24.205	208	-0.287236	-0.315102	8.08771	0.403371	1
P14206	40S ribosomal protein SA	Rpsa	2	2	8.5	32.838	295	-0.28948	-0.851279	6.92486	0.403371	0.384928
Q9D620	Rab11 family-interacting protein 1	Rab11fip1	1	1	1.2	70.683	645	-0.290778	0.0528201	7.3367	0.403371	0.575066
P50516	V-type proton ATPase catalytic subunit A	Atp6v1a	8	8	15.6	68.325	617	-0.298424	0.0893748	7.8156	0.395706	0.53446
Q5XJF6	Ribosomal protein	Rpl10a	7	7	27.2	24.831	217	-0.306612	-0.54893	7.89392	0.38813	0.706137
P62855	40S ribosomal protein S26	Rps26	3	3	27	13.015	115	-0.312084	-0.44074	7.69782	0.38813	0.844046
P12970	60S ribosomal protein L7a	Rpl7a	8	8	28.9	29.976	266	-0.312084	-0.527971	8.17173	0.38813	0.730649
Q8C845	EF-hand domain-containing protein D2	Efhd2	10	10	38.3	26.8	240	-0.326307	-0.635244	7.95841	0.373245	0.599868
P62267	40S ribosomal protein S23	Rps23	1	1	7.7	15.807	143	-0.328262	-0.424922	6.85874	0.373245	0.869783
Q6PFQ7	Ras GTPase-activating protein 4	Rasa4	1	1	1.1	90.059	802	-0.335255	-0.264356	6.93327	0.365937	0.927565
P62849	40S ribosomal protein S24	Rps24	2	2	17.3	15.423	133	-0.342213	-0.595026	7.28051	0.365937	0.646222
Q8BGQ7	Alanine--tRNA ligase, cytoplasmic	Aars	1	1	0.8	106.91	968	-0.351967	-0.0263043	7.44663	0.358719	0.660376
O55142	60S ribosomal protein L35a	Rpl35a	2	2	16.4	12.554	110	-0.369829	-0.3122	7.32249	0.344554	0.987911
E9Q634	Unconventional myosin-Ie	Myo1e	17	17	19.6	126.82	1107	-0.379288	-0.335255	8.50775	0.337607	0.973845
A0A140T8M7	Ribosomal protein L23A, pseudogene 3	Rpl23a-ps3	3	3	20.5	17.698	156	-0.388906	-0.634407	7.39085	0.330751	0.611315
E9QAZ2	Ribosomal protein L15	Gm10020	5	5	21.6	24.077	204	-0.396269	-0.426318	7.82058	0.323985	0.856895
P14148	60S ribosomal protein L7	Rpl7	6	6	20	31.419	270	-0.397255	-0.255561	8.1208	0.323985	0.927565
Q5M8M8	60S ribosomal protein L29	Rpl29	4	4	18.8	17.587	160	-0.399007	-0.455755	7.30001	0.323985	0.818474
Q9Z1A1	TFG protein	Tfg	7	7	25.9	43.02	397	-0.409147	-0.885887	8.52942	0.317311	0.350084
O55131	Septin-7	Sept7	1	1	2.1	50.549	436	-0.410992	0.00762311	6.57498	0.317311	0.617075
Q9JJ28	Protein flightless-1 homolog	Flii	2	2	1.7	144.8	1271	-0.418676	-0.348799	7.08807	0.310727	0.960776
Q91VR5	ATP-dependent RNA helicase DDX1	Ddx1	1	1	1.5	82.499	740	-0.429643		6.11724	0.304233
F6YVP7	Predicted gene 10260	Gm10260	6	6	41.4	17.671	152	-0.434134	-0.438399	8.12937	0.304233	0.844046
D3Z3B2	V-type proton ATPase proteolipid subunit (Fragment)	Atp6v0c	1	1	15.5	11.896	116	-0.436482		7.17266	0.297831
F8WJ41	40S ribosomal protein S15a (Fragment)	Rps15a	5	5	42.6	12.31	108	-0.444137	-0.330673	7.26731	0.297831	0.98692
P41105	60S ribosomal protein L28	Rpl28	4	4	24.1	15.733	137	-0.452912	-0.260146	7.81809	0.291519	0.927565
P35980	60S ribosomal protein L18	Rpl18	6	6	28.7	21.644	188	-0.456701	-0.555522	8.27639	0.285298	0.693993
Q9DBS1	Transmembrane protein 43	Tmem43	3	3	8.2	44.783	400	-0.465713	-0.0385767	6.81841	0.279167	0.671389
A0A0U1RNR3	Electron transfer flavoprotein subunit beta (Fragment)	Etfb	2	2	17.5	19.202	177	-0.468948	-0.635336	6.96923	0.279167	0.599868
A2A547	Ribosomal protein L19	Rpl19	4	4	19.1	23.247	194	-0.471448	-0.340847	7.57246	0.279167	0.973845
A0A140T8T4	Ribosomal protein L9, pseudogene 6	Rpl9-ps6	4	4	19.8	21.853	192	-0.480472	-0.389126	7.126	0.273127	0.90864
P62702	40S ribosomal protein S4, X isoform	Rps4x	12	12	41.4	29.597	263	-0.485118	-0.506907	8.14323	0.267176	0.755439
Q91V55	40S ribosomal protein S5	Rps5	4	4	20.1	22.876	204	-0.486972	-0.814591	6.79614	0.267176	0.421814
P14131	40S ribosomal protein S16	Rps16	11	11	57.5	16.445	146	-0.531569	-0.177344	8.03165	0.244269	0.832012
P47963	60S ribosomal protein L13	Rpl13	9	9	33.2	24.305	211	-0.532267	-0.454702	8.13561	0.244269	0.831237
Q6ZWN5	40S ribosomal protein S9	Rps9	10	10	42.3	22.591	194	-0.547746	-0.322736	7.96856	0.233347	1
Q9CZX8	40S ribosomal protein S19	Rps19	6	6	39.3	16.085	145	-0.554343	-0.667665	7.24716	0.233347	0.566123
Q9WUM4	Coronin-1C	Coro1c	9	9	16.2	53.12	474	-0.554638	-0.633571	8.18193	0.233347	0.611315
P62301	40S ribosomal protein S13	Rps13	10	10	55.6	17.222	151	-0.555914	-0.557876	7.98176	0.228018	0.693993
P35486	Pyruvate dehydrogenase E1 component subunit alpha, somatic form, mitochondrial	Pdha1	1	1	2.3	43.231	390	-0.571143		5.97511	0.222777
P14115	60S ribosomal protein L27a	Rpl27a	1	1	7.4	16.605	148	-0.572114	-0.313478	7.56289	0.222777	0.987911
Q9JHJ0	Tropomodulin-3	Tmod3	4	4	15.3	39.502	352	-0.574538	-0.814099	7.48356	0.222777	0.421814
P62264	40S ribosomal protein S14	Rps14	7	7	33.8	16.273	151	-0.586693	-0.391218	7.7069	0.212553	0.90864
Q6ZWZ4	60S ribosomal protein L36	Rpl36	1	1	10.5	12.254	105	-0.597412		6.71967	0.207571
P62900	60S ribosomal protein L31	Rpl31	5	5	36	14.463	125	-0.617487	-0.698663	7.56914	0.19786	0.533317
Q9EP89	Serine beta-lactamase-like protein LACTB, mitochondrial	Lactb	3	3	7.6	60.705	551	-0.62938		7.18918	0.193132
A2A6J4	Lymphocyte-specific protein 1	Lsp1	6	6	23	35.763	322	-0.630592	-0.285935	8.20699	0.193132	0.963745
P62918	60S ribosomal protein L8	Rpl8	4	4	13.6	28.024	257	-0.662661	-0.796265	7.83128	0.179445	0.431349
P62889	60S ribosomal protein L30	Rpl30	3	3	18.3	12.784	115	-0.664301	-0.251204	7.16011	0.179445	0.915534
P61358	60S ribosomal protein L27	Rpl27	4	4	27.9	15.798	136	-0.689568	-0.680864	7.65892	0.166493	0.555081
B1ARA3	60S ribosomal protein L26 (Fragment)	Rpl26	5	5	32	12.217	103	-0.70779	-0.625645	7.33262	0.158257	0.611315
P62754	40S ribosomal protein S6	Rps6	3	3	12	28.68	249	-0.709114	-0.336169	7.69344	0.158257	0.973845
Q6ZWV7	60S ribosomal protein L35	Rpl35	3	3	22	14.552	123	-0.750092	-0.538637	7.57177	0.142715	0.718357
Q3THE2	Myosin regulatory light chain 12B	Myl12b	8	8	50.6	19.779	172	-0.751635	0.251848	8.66119	0.142715	0.387788
F6W8R9	Nesprin-2 (Fragment)	Syne2	1	1	0.7	189.34	1644	-0.786931		6.62675	0.128373
Q9D1R9	60S ribosomal protein L34	Rpl34	5	5	23.1	13.293	117	-0.83996	-0.80554	7.55793	0.112051	0.421814
P57780	Alpha-actinin-4	Actn4	12	6	15.7	104.98	912	-0.883855	-0.746915	7.74949	0.10021	0.480861
Q5RKN9	Capping protein (Actin filament) muscle Z-line, alpha 1	Capza1	5	5	39.9	32.953	286	-0.898634	-0.0955869	8.23396	0.0946757	0.738883
A0A0G2JGD2	Protein S100-A4 (Fragment)	S100a4	3	3	23.1	9.0621	78	-0.925164	-0.447209	7.09328	0.0868361	0.831237
D3Z2H9	Tropomyosin 3, related sequence 7	Tpm3-rs7	3	3	14.9	28.991	248	-0.964805	-0.733181	7.52058	0.0795291	0.5015
P67984	60S ribosomal protein L22	Rpl22	2	2	19.5	14.759	128	-0.966504	-0.65892	7.01397	0.0772076	0.57727
Q91YR1	Twinfilin-1	Twf1	3	3	11.1	40.079	350	-1.05422	-0.559149	6.74504	0.0605575	0.693993
D3Z3Y3	Single-stranded DNA-binding protein, mitochondrial (Fragment)	Ssbp1	2	2	23.7	8.794	76	-1.10909	-0.907583	6.86131	0.050124	0.333438
A1BN54	Alpha actinin 1a	Actn1	2	2	10.9	102.72	887	-1.1123		6.70459	0.050124
Q60605	Myosin light polypeptide 6	Myl6	10	10	49	16.93	151	-1.52752	-0.0859685	8.67923	0.0112689	0.727476
Q8R4E9	DNA replication factor Cdt1	Cdt1	1	1	1.6	61.509	557	-3.84669		7.37628	1.11441e-08
Q9CR60	Vesicle transport protein GOT1B	Golt1b	1	1	9.4	15.421	138		4.12711	6.64468		1.55765e-11
P02469	Laminin subunit beta-1	Lamb1	2	2	1.2	197.09	1786		3.76464	10.3232		6.33675e-10
G3X9C2	F-box only protein 50	Nccrp1	4	4	9.4	30.407	266		2.6041	7.60783		9.67814e-06
H2A0X6	Triplex capsid protein 2	M85	1	1	6.4	34.622	311		2.15894	6.32572		0.000171567
P63001	Ras-related C3 botulinum toxin substrate 1	Rac1	1	1	20.3	21.45	192		2.01339	6.82478		0.000415084
P01631	Ig kappa chain V-II region 26-10	Igkv1-122	1	1	11.5	12.273	113		1.9707	6.86318		0.000521046
Q61176	Arginase-1	Arg1	1	1	3.4	34.807	323		1.96928	6.64308		0.000521046
H2A1V0	Major capsid protein	M86	21	21	16.1	151.58	1353		1.95646	8.10051		0.000551221
Q3TML0	Protein disulfide-isomerase A6	Pdia6	1	1	3.4	48.689	445		1.57626	6.26397		0.00399207
P97350	Plakophilin-1	Pkp1	8	8	12.5	80.895	728		1.35225	8.11431		0.0113964
E9QNH6	Unconventional myosin-Ib	Myo1b	2	2	2	125.03	1078		1.31797	6.5309		0.0129607
P03975	IgE-binding protein	Iap	1	1	2	62.747	557		1.20018	6.17866		0.0212771
E9PUM3	Alpha-1,4 glucan phosphorylase	Pygm	3	3	3.7	87.51	754		1.11986	7.42839		0.0291229
P15946	Kallikrein 1-related peptidase b11	Klk1b11	1	1	3.4	28.727	261		0.773122	7.64876		0.0986334
A2AFK7	Eukaryotic initiation factor 4A-III (Fragment)	Eif4a3	1	1	9.7	33.958	299		0.654922	6.30151		0.141644
A0A0J9YV30	Paxillin	Pxn	1	1	1.7	46.54	424		0.489058	6.95361		0.21972
A0A0G2JGX3	ATP synthase F(0) complex subunit B1, mitochondrial (Fragment)	Atp5f1	2	2	14.8	13.804	122		0.468571	6.60714		0.231318
A0A0N4SW94	Myeloid-associated differentiation marker (Fragment)	Myadm	1	1	21	8.6402	81		0.44187	6.50833		0.24952
F2Z471	Voltage-dependent anion-selective channel protein 1	Vdac1	1	1	4.3	28.157	254		0.350063	6.58959		0.310034
P61027	Ras-related protein Rab-10	Rab10	1	1	6	22.541	200		0.332498	6.50485		0.324699
A0A0R4J0T4	Inhibitor of nuclear factor kappa-B kinase subunit beta	Ikbkb	2	2	2.2	84.387	738		0.324184	6.31469		0.332198
D3Z121	Glutamine synthetase (Fragment)	Glul	1	1	8.9	12.788	112		0.32283	6.55553		0.332198
H2A202	M142 protein	m142	3	3	8.5	49.036	435		0.287677	7.37151		0.35536
H2A1P2	M25 protein	M25	2	2	3.4	103.4	932		0.259047	6.67434		0.379516
P25911	Tyrosine-protein kinase Lyn	Lyn	1	1	2	58.812	512		0.219052	6.26411		0.413253
Q8VHX6	Filamin-C	Flnc	5	5	2.2	291.12	2726		0.193734	7.10843		0.439684
P35278	Ras-related protein Rab-5C	Rab5c	1	1	5.6	23.412	216		0.105458	6.35536		0.514714
A2BFF8	Cytoplasmic dynein 1 intermediate chain 2	Dync1i2	1	1	3.4	68.265	611		0.101815	6.15558		0.524539
E9Q133	T-complex protein 1 subunit gamma	Cct3	1	1	2.2	56.526	507		0.00936456	6.60064		0.617075
A0A075B5K2	Immunoglobulin kappa chain variable 9-124	Igkv9-124	1	1	15.8	10.419	95		-0.0139267	8.3867		0.638572
A0A0N4SW34	V-type proton ATPase subunit E 1 (Fragment)	Atp6v1e1	1	1	10.3	10.323	87		-0.093425	6.0456		0.727476
A0A0R4J293	Protein-glutamine gamma-glutamyltransferase K	Tgm1	3	3	4.3	89.795	815		-0.131721	7.67094		0.77344
Q8CF66	Ragulator complex protein LAMTOR4	Lamtor4	1	1	10.1	10.678	99		-0.146655	7.49356		0.796734
Q8VDM4	26S proteasome non-ATPase regulatory subunit 2	Psmd2	2	2	3	100.2	908		-0.178619	6.73941		0.832012
F6QPR1	Prohibitin-2 (Fragment)	Phb2	1	1	7.6	17.416	157		-0.240986	6.40214		0.903523
Q6ZWZ7	60S ribosomal protein L17	Rpl17	3	3	23.4	21.397	184		-0.258459	6.86619		0.927565
Q9Z1G3	V-type proton ATPase subunit C 1	Atp6v1c1	1	1	2.4	43.887	382		-0.299596	6.09272		0.975825
Q61599	Rho GDP-dissociation inhibitor 2	Arhgdib	1	1	10.5	22.851	200		-0.308477	6.33308		0.987911
A0A1D5RLW5	60S ribosomal protein L18a	Rpl18a	2	2	12.2	17.447	147		-0.331476	6.66412		0.98692
H3BJB6	T-complex protein 1 subunit theta (Fragment)	Cct8	1	1	5.9	25.816	239		-0.361207	6.35731		0.947717
P49710	Hematopoietic lineage cell-specific protein	Hcls1	1	1	2.5	54.24	486		-0.362666	6.64121		0.947717
H2A1Y7	Ie1 protein	ie1	2	2	3.4	66.355	593		-0.367147	7.31925		0.934673
Q925I1	ATPase family AAA domain-containing protein 3	Atad3	1	1	1.9	66.741	591		-0.413161	6.10023		0.882705
A0A140LI98	Cytochrome b-c1 complex subunit 2, mitochondrial (Fragment)	Uqcrc2	2	2	15.2	16.01	145		-0.434455	5.96135		0.856895
A0A1B0GRR3	40S ribosomal protein S11	Rps11	3	3	20.8	15.198	130		-0.442015	7.04708		0.844046
O88587	Catechol O-methyltransferase	Comt	1	1	4.9	29.486	265		-0.467697	5.95683		0.805758
P68254	14-3-3 protein theta	Ywhaq	1	1	11	27.778	245		-0.478609	6.052		0.793094
G5E839	T-complex protein 1 subunit delta	Cct4	3	3	6.3	54.861	509		-0.556405	6.62801		0.693993
Q9Z204	Heterogeneous nuclear ribonucleoproteins C1/C2	Hnrnpc	1	1	3.5	34.384	313		-0.560911	6.45918		0.693993
Q61878	Bone marrow proteoglycan	Prg2	1	1	5.4	24.255	223		-0.603692	6.33015		0.646222
A0A1B0GT66	Uncharacterized protein (Fragment)	Ctsd	1	1	3.7	29.299	273		-0.606632	6.84313		0.634495
A0A1W2P720	GTP-binding protein SAR1a (Fragment)	Sar1a	1	1	13.6	9.0914	81		-0.635615	5.87958		0.599868
P68510	14-3-3 protein eta	Ywhah	1	1	12.2	28.211	246		-0.642655	6.16247		0.599868
P34884	Macrophage migration inhibitory factor	Mif	1	1	9.6	12.504	115		-0.652326	6.21418		0.588519
Q9D8N0	Elongation factor 1-gamma	Eef1g	1	1	3	50.06	437		-0.670025	6.65826		0.566123
B1AU25	Apoptosis-inducing factor 1, mitochondrial	Aifm1	1	1	1.8	66.113	608		-0.715893	5.88268		0.511993
A0A1B0GSR9	L-lactate dehydrogenase	Ldha	4	4	13	34.599	315		-0.728748	7.77008		0.5015
Q9R0P5	Destrin	Dstn	1	1	6.7	18.521	165		-0.73907	6.27251		0.491122
D3Z220	Dipeptidyl peptidase 1 (Fragment)	Ctsc	1	1	4.7	29.178	254		-0.757621	6.76034		0.470718
A2AVJ7	Ribosome-binding protein 1	Rrbp1	1	1	0.6	158.39	1464		-0.762391	5.90721		0.470718
P30355	Arachidonate 5-lipoxygenase-activating protein	Alox5ap	1	1	5	18.136	161		-0.789103	6.32576		0.441008
P29351	Tyrosine-protein phosphatase non-receptor type 6	Ptpn6	2	2	4.5	67.558	595		-0.794853	6.19612		0.441008
Q8R313	Exocyst complex component 6	Exoc6	1	1	1.6	93.076	802		-0.823097	6.83305		0.412403
Q61171	Peroxiredoxin-2	Prdx2	3	3	13.6	21.778	198		-0.837136	7.77503		0.393959
F7CUQ1	Bcl-2 homologous antagonist/killer (Fragment)	Bak1	1	1	11.6	10.383	95		-0.854155	6.11982		0.384928
Q62465	Synaptic vesicle membrane protein VAT-1 homolog	Vat1	1	1	2.7	43.096	406		-0.863701	6.57139		0.376024
P60335	Poly(rC)-binding protein 1	Pcbp1	2	2	8.7	37.497	356		-0.932666	6.93065		0.317311
F6SX70	Talin-1 (Fragment)	Tln1	1	1	3.6	28.984	279		-0.950095	6.07871		0.301704
Q9CZU6	Citrate synthase, mitochondrial	Cs	2	2	4.7	51.736	464		-1.00137	6.6838		0.264956
P24369	Peptidyl-prolyl cis-trans isomerase B	Ppib	1	1	6	23.713	216		-1.13093	6.05744		0.184221
P26443	Glutamate dehydrogenase 1, mitochondrial	Glud1	2	2	4.1	61.336	558		-1.15036	6.58194		0.173623
P26883	Peptidyl-prolyl cis-trans isomerase FKBP1A	Fkbp1a	1	1	12	11.922	108		-1.16896	6.20949		0.163486
P08249	Malate dehydrogenase, mitochondrial	Mdh2	3	3	6.2	35.611	338		-1.20452	6.9161		0.149127
P48036	Annexin A5	Anxa5	4	4	11.9	35.752	319		-1.23137	7.2173		0.135751
Q9DCD0	6-phosphogluconate dehydrogenase, decarboxylating	Pgd	2	2	5.8	53.247	483		-1.23334	6.96387		0.135751
Q99020	Heterogeneous nuclear ribonucleoprotein A/B	Hnrnpab	1	1	4.6	30.831	285		-1.25326	6.00337		0.127361
Q60648	Ganglioside GM2 activator	Gm2a	3	3	10.9	20.824	193		-1.31383	6.55219		0.1046
P61089	Ubiquitin-conjugating enzyme E2 N	Ube2n	1	1	7.2	17.138	152		-1.33354	6.35461		0.0977749
G3UZJ4	Peroxiredoxin-5, mitochondrial	Prdx5	4	4	24.1	17.253	166		-1.34716	7.03439		0.0913106
Q9WVA4	Transgelin-2	Tagln2	3	3	17.1	22.395	199		-1.37273	6.93239		0.0851943
Q9WUU7	Cathepsin Z	Ctsz	2	2	7.2	33.996	306		-1.37312	7.06551		0.0851943
P63038	60 kDa heat shock protein, mitochondrial	Hspd1	4	4	9.6	60.955	573		-1.42137	7.31635		0.0713445
I7HPY0	SH3 domain-binding glutamic acid-rich-like protein 3	Sh3bgrl3	1	1	27	4.2126	37		-1.43312	6.5027		0.068809
P09103	Protein disulfide-isomerase	P4hb	2	2	5.7	57.058	509		-1.4754	6.81902		0.0572183
O35744	Chitinase-like protein 3	Chil3	1	1	3	44.458	398		-1.53162	6.23613		0.0472997
Q93092	Transaldolase	Taldo1	2	2	5.6	37.387	337		-1.54305	6.5154		0.0455003
P19783	Cytochrome c oxidase subunit 4 isoform 1, mitochondrial	Cox4i1	2	2	17.8	19.53	169		-1.57391	6.43438		0.0404445
P09411	Phosphoglycerate kinase 1	Pgk1	6	6	18.7	44.55	417		-1.60284	7.538		0.0358733
B1AXW3	Alcohol dehydrogenase [NADP(+)] (Fragment)	Akr1a1	1	1	5.9	22.573	203		-1.62382	6.72907		0.033077
D3Z0S1	Annexin (Fragment)	Anxa4	4	4	18.5	28.545	254		-1.7542	7.38577		0.0190648
P27773	Protein disulfide-isomerase A3	Pdia3	6	6	14.1	56.678	505		-1.8031	7.23684		0.0152566
D3Z3G6	Mitogen-activated protein kinase	Mapk3	1	1	3.9	42.401	380		-1.98284	6.13402		0.00650235
Q5NC80	Nucleoside diphosphate kinase (Fragment)	Nme1	2	2	22.8	14.092	127		-2.09001	6.58059		0.00371216
Q792Z0	Protease, serine 3	Prss3	1	1	4.1	26.183	246		-3.34611	8.48514		6.7922e-07
